# Redox stress reshapes carbon fluxes of *Pseudomonas putida* for cytosolic glucose oxidation and NADPH generation

**DOI:** 10.1101/2020.06.13.149542

**Authors:** Pablo I. Nikel, Tobias Fuhrer, Max Chavarría, Alberto Sánchez-Pascuala, Uwe Sauer, Víctor de Lorenzo

## Abstract

The soil bacterium and metabolic engineering platform *Pseudomonas putida* tolerates high levels of endogenous and exogenous oxidative stress, yet the ultimate reason of such property remains unknown. To shed light on this question, NADPH generation routes—the metabolic currency that fuels redox stress responses—were assessed when *P. putida* KT2440 was challenged with H_2_O_2_ as proxy of oxidative conditions. ^13^C-tracer experiments, metabolomics and flux analysis, together with inspection of physiological parameters and measurement of enzymatic activities, revealed a substantial flux reconfiguration under oxidative stress. In particular, periplasmic glucose processing was rerouted to cytoplasmic oxidation, and cyclic operation of the pentose phosphate pathway led to significant NADPH fluxes, exceeding biosynthetic demands by ~50%. This NADPH surplus, in turn, fuelled the glutathione system for H_2_O_2_ reduction. These properties not only contribute to the tolerance of *P. putida* to environmental stresses, but they also highlight the value of this host for harsh biotransformations.
