## Supplementary data 2 for "Redox stress reshapes carbon fluxes of *Pseudomonas putida* for cytosolic glucose oxidation and NADPH generation"

### Sheet: Info
GC-MS MDV corrected for natural abundance from 20% [U-13C6] experiments
-15, -57, -85, f309 represent the different fragments of derivatized amino acids with the respective fractional abundance for the isotopes m_0 … m_max.
Relative flux ratios were calculated as described previously and ratios of 4 replicates were averaged.

### Sheet: wt-control-1
ALA -15	0.684	0.079	0.061	0.174
ALA -57	0.675	0.085	0.042	0.196
ALA -85	0.703	0.095	0.2
ALA -159	0.684	0.095	0.22
ALA f302	0.839	0.086	0.073
ASP -15	0.426	0.331	0.04	0.139	0.061
ASP -57	0.52	0.197	0.122	0.125	0.033
ASP -85	0.545	0.239	0.171	0.043
ASP -159	0.542	0.235	0.174	0.048
ASP f302	0.706	0.091	0.202
GLU -15	-0.009	0.397	0.213	0.286	0.077	0.033
GLU -57	0.381	0.219	0.265	0.087	0.035	0.009
GLU -85	0.454	0.207	0.256	0.051	0.029
GLU -159	0.456	0.206	0.258	0.05	0.028
GLU f302	0.651	0.249	0.099
GLY -15	0.739	0.023	0.237
GLY -57	0.743	0.025	0.231
GLY -85	0.757	0.242
GLY -159	1	-0.001
HIS -15	-0.053	0.824	-0.299	0.247	0.181	0.031	0.065
HIS -57	0.404	0.186	0.127	0.158	0.056	0.048	0.017
HIS -85	0.396	0.185	0.238	0.092	0.058	0.027
HIS -159	0.346	0.179	0.219	0.175	0.055	0.024
HIS f302	0.738	0.04	0.221
ILE -15	0.357	0.196	0.216	0.132	0.063	0.026	0.006
ILE -57	0.475	0.166	0.207	0.092	0.036	0.017	0.004
ILE -85	0.38	0.225	0.257	0.09	0.037	0.008
ILE -159	0.382	0.223	0.256	0.091	0.037	0.008
ILE f302	0.582	0.175	0.241
LEU -15	0.341	0.154	0.324	0.078	0.082	0.01	0.007
LEU -57	0.372	0.144	0.315	0.072	0.078	0.009	0.007
LEU -85	0.37	0.23	0.255	0.096	0.038	0.009
LEU -159	0.368	0.225	0.259	0.096	0.039	0.009
LEU f302	0.466	0.156	0.377
LYS -15	-0.045	0.416	0.203	0.183	0.157	0.056	0.026
LYS -57	0.295	0.239	0.082	0.114	0.185	0.068	0.014
LYS -85	1	-0.003	0	0	0	0
LYS -159	0.379	0.223	0.25	0.092	0.035	0.018
LYS f302	0.586	0.304	0.109
MET -15	1	-0.003	0	0	0	0
MET -57	1	-0.003	0	0	0	0
MET -85	1	-0.002	0	0	0
MET -159	1	-0.002	0	0	0
MET f302	1	-0.001	0
PHE -15	0.261	0.103	0.101	0.192	0.083	0.169	0.049	0.021	0.01	0.007
PHE -57	0.298	0.114	0.116	0.211	0.09	0.059	0.046	0.027	0.013	0.019
PHE -85	0.31	0.12	0.223	0.141	0.093	0.06	0.033	0.009	0.006
PHE -159	0.312	0.119	0.221	0.142	0.095	0.058	0.033	0.009	0.005
PHE f302	0.747	0.021	0.231
PRO -15	0.471	0.171	0.183	0.114	0.045	0.013
PRO -57	0.493	0.177	0.159	0.116	0.039	0.013
PRO -85	0.452	0.21	0.257	0.052	0.027
PRO -159	0.459	0.207	0.252	0.051	0.028
PRO f302	0.728	0.18	0.091
SER -15	0.73	0.097	0.001	0.17
SER -57	0.665	0.09	0.071	0.172
SER -85	0.675	0.152	0.171
SER -159	0.676	0.153	0.171
SER f302	0.739	0.02	0.239
THR -15	0.091	0.441	0.223	0.131	0.112
THR -57	0.517	0.201	0.119	0.128	0.033
THR -85	0.546	0.24	0.171	0.041
THR -159	0.239	0.502	0.129	0.129
THR f302	0.28	0.573	0.146
TYR -15	-0.053	0.359	0.121	0.12	0.223	0.085	0.061	0.063	0.01	0.005
TYR -57	0.312	0.115	0.124	0.215	0.093	0.06	0.05	0.016	0.004	0.005
TYR -85	0.331	0.143	0.206	0.123	0.081	0.03	0.046	0.013	0.023
TYR -159	0.308	0.116	0.224	0.141	0.096	0.061	0.034	0.009	0.005
TYR f302	0.748	0.02	0.231
VAL -15	0.481	0.125	0.182	0.15	0.028	0.031
VAL -57	0.485	0.121	0.174	0.158	0.024	0.036
VAL -85	0.494	0.136	0.292	0.038	0.037
VAL -159	0.494	0.131	0.288	0.046	0.038
VAL f302	0.711	0.058	0.23

### Sheet: wt-control-2
ALA -15	0.24	0	0.687	0.077	0.06	0.174
ALA -57	0.25	1	0.678	0.083	0.042	0.196
ALA -85	0.25	1	0.703	0.096	0.199
ALA -159	0.27	0	0.685	0.096	0.218
ALA f302	0.11	0	0.843	0.085	0.071
ASP -15	0.4	0	0.058	0.569	0.156	0.146	0.069
ASP -57	0.24	1	0.521	0.2	0.122	0.122	0.034
ASP -85	0.24	1	0.547	0.236	0.172	0.044
ASP -159	0.24	1	0.541	0.238	0.173	0.046
ASP f302	0.25	1	0.708	0.09	0.201
GLU -15	0.45	0	-0.052	0.426	0.228	0.26	0.093	0.041
GLU -57	0.24	1	0.381	0.22	0.268	0.083	0.035	0.009
GLU -85	0.25	1	0.459	0.202	0.255	0.052	0.029
GLU -159	0.24	1	0.458	0.207	0.255	0.05	0.027
GLU f302	0.22	0	0.649	0.254	0.096
GLY -15	0.24	1	0.748	0.024	0.227
GLY -57	0.24	1	0.741	0.025	0.232
GLY -85	0.24	1	0.758	0.241
GLY -159	0	0	1	-0.001
HIS -15	0	0	1	-0.004	0	0	0	0	0
HIS -57	0.25	1	0.396	0.19	0.134	0.157	0.052	0.057	0.01
HIS -85	0	0	1	-0.003	0	0	0	0
HIS -159	0.29	0	0.352	0.184	0.233	0.133	0.059	0.036
HIS f302	0.26	1	0.72	0.046	0.233
ILE -15	0.24	1	0.362	0.194	0.209	0.138	0.06	0.026	0.007
ILE -57	0.18	0	0.475	0.168	0.206	0.09	0.036	0.016	0.004
ILE -85	0.24	1	0.379	0.225	0.258	0.091	0.036	0.009
ILE -159	0.24	1	0.381	0.225	0.256	0.09	0.037	0.008
ILE f302	0.33	0	0.582	0.177	0.239
LEU -15	0.24	1	0.341	0.156	0.322	0.079	0.085	0.008	0.006
LEU -57	0.23	1	0.373	0.145	0.314	0.072	0.077	0.009	0.006
LEU -85	0.24	1	0.371	0.23	0.255	0.096	0.036	0.009
LEU -159	0.25	1	0.368	0.227	0.258	0.096	0.039	0.009
LEU f302	0.45	0	0.467	0.157	0.375
LYS -15	0.4	0	-0.04	0.42	0.212	0.172	0.15	0.047	0.034
LYS -57	0.38	0	0.165	0.203	0.185	0.198	0.165	0.055	0.026
LYS -85	0	0	1	-0.003	0	0	0	0
LYS -159	0.24	1	0.382	0.225	0.254	0.09	0.036	0.009
LYS f302	0.26	0	0.586	0.299	0.114
MET -15	0	0	1	-0.003	0	0	0	0
MET -57	0	0	1	-0.003	0	0	0	0
MET -85	0	0	1	-0.002	0	0	0
MET -159	0	0	1	-0.002	0	0	0
MET f302	0	0	1	-0.001	0
PHE -15	0.27	0	0.288	0.105	0.117	0.202	0.088	0.111	0.044	0.022	0.01	0.007
PHE -57	0.26	1	0.302	0.116	0.114	0.212	0.089	0.059	0.046	0.026	0.013	0.017
PHE -85	0.25	1	0.309	0.12	0.224	0.142	0.094	0.059	0.033	0.009	0.005
PHE -159	0.25	1	0.311	0.119	0.224	0.143	0.093	0.059	0.033	0.008	0.005
PHE f302	0.24	1	0.746	0.022	0.232
PRO -15	0.22	1	0.464	0.179	0.186	0.116	0.039	0.013
PRO -57	0.21	0	0.49	0.179	0.162	0.114	0.039	0.014
PRO -85	0.25	1	0.451	0.212	0.256	0.05	0.028
PRO -159	0.24	0	0.457	0.211	0.252	0.051	0.027
PRO f302	0.12	0	0.806	0.145	0.048
SER -15	0.26	1	0.59	0.185	0.062	0.161
SER -57	0.25	1	0.674	0.083	0.068	0.173
SER -85	0.25	1	0.681	0.145	0.173
SER -159	0.25	1	0.678	0.149	0.171
SER f302	0.25	1	0.736	0.021	0.242
THR -15	0.47	0	-0.017	0.526	0.233	0.117	0.139
THR -57	0.24	1	0.52	0.198	0.12	0.125	0.034
THR -85	0.24	1	0.548	0.235	0.174	0.04
THR -159	0.38	0	0.238	0.506	0.129	0.126
THR f302	0.43	0	0.278	0.575	0.146
TYR -15	0.36	0	-0.053	0.352	0.123	0.122	0.23	0.09	0.057	0.051	0.015	0.009
TYR -57	0.26	1	0.308	0.119	0.119	0.219	0.088	0.014	0.048	0.062	0.015	0.002
TYR -85	0.26	0	0.322	0.133	0.216	0.12	0.056	0.042	0.064	0.013	0.029
TYR -159	0.25	1	0.304	0.119	0.221	0.148	0.094	0.061	0.033	0.009	0.005
TYR f302	0.24	0	0.75	0.017	0.232
VAL -15	0.24	1	0.475	0.129	0.183	0.148	0.029	0.033
VAL -57	0.24	1	0.484	0.122	0.174	0.155	0.026	0.036
VAL -85	0.25	1	0.494	0.138	0.29	0.039	0.037
VAL -159	0.25	1	0.492	0.134	0.288	0.045	0.038
VAL f302	0.26	1	0.713	0.056	0.231

### Sheet: wt-control-3
ALA -15	0.24	0	0.686	0.083	0.063	0.167
ALA -57	0.25	1	0.665	0.095	0.045	0.192
ALA -85	0.25	1	0.7	0.102	0.197
ALA -159	0.27	0	0.682	0.102	0.215
ALA f302	0.12	0	0.834	0.09	0.074
ASP -15	0.39	0	0.184	0.334	0.307	0.085	0.087
ASP -57	0.24	1	0.498	0.218	0.124	0.121	0.037
ASP -85	0.24	1	0.53	0.253	0.17	0.046
ASP -159	0.25	1	0.526	0.253	0.169	0.05
ASP f302	0.25	1	0.703	0.095	0.202
GLU -15	0.45	0	-0.053	0.419	0.242	0.25	0.101	0.038
GLU -57	0.24	0	0.371	0.233	0.26	0.09	0.035	0.008
GLU -85	0.25	0	0.452	0.213	0.254	0.05	0.028
GLU -159	0.25	1	0.453	0.212	0.254	0.052	0.027
GLU f302	0.23	0	0.638	0.263	0.098
GLY -15	0.25	1	0.736	0.03	0.233
GLY -57	0.25	1	0.737	0.029	0.233
GLY -85	0.25	1	0.754	0.245
GLY -159	0	0	1	-0.001
HIS -15	0.41	0	-0.05	0.451	0.191	0.139	0.162	0.065	0.04
HIS -57	0.22	1	0.42	0.194	0.133	0.166	0.055	0.045	-0.017
HIS -85	0.25	1	0.395	0.184	0.255	0.098	0.049	0.016
HIS -159	0.25	1	0.391	0.19	0.249	0.103	0.049	0.016
HIS f302	0.24	1	0.746	0.034	0.219
ILE -15	0.24	1	0.343	0.207	0.213	0.141	0.06	0.025	0.006
ILE -57	0.19	0	0.465	0.175	0.207	0.091	0.038	0.016	0.005
ILE -85	0.24	1	0.368	0.236	0.253	0.096	0.036	0.008
ILE -159	0.24	1	0.369	0.236	0.253	0.095	0.037	0.008
ILE f302	0.33	0	0.572	0.186	0.241
LEU -15	0.24	1	0.337	0.165	0.314	0.08	0.082	0.013	0.006
LEU -57	0.23	1	0.366	0.154	0.307	0.077	0.076	0.01	0.006
LEU -85	0.25	1	0.364	0.236	0.255	0.097	0.037	0.009
LEU -159	0.25	1	0.362	0.231	0.258	0.098	0.039	0.009
LEU f302	0.45	0	0.46	0.169	0.369
LYS -15	0.41	0	-0.043	0.393	0.22	0.188	0.152	0.055	0.031
LYS -57	0.41	0	-0.026	0.375	0.214	0.186	0.161	0.058	0.028
LYS -85	0	0	1	-0.003	0	0	0	0
LYS -159	0.26	0	0.373	0.234	0.247	0.043	0.075	0.024
LYS f302	0.27	0	0.584	0.298	0.117
MET -15	0	0	1	-0.003	0	0	0	0
MET -57	0	0	1	-0.003	0	0	0	0
MET -85	0	0	1	-0.002	0	0	0
MET -159	0	0	1	-0.002	0	0	0
MET f302	0	0	1	-0.001	0
PHE -15	0.27	0	0.275	0.117	0.113	0.207	0.083	0.117	0.052	0.016	0.009	0.005
PHE -57	0.25	1	0.3	0.124	0.119	0.221	0.09	0.062	0.048	0.017	0.009	0.006
PHE -85	0.25	1	0.301	0.13	0.215	0.155	0.087	0.064	0.029	0.009	0.005
PHE -159	0.25	1	0.301	0.13	0.218	0.153	0.087	0.063	0.028	0.009	0.004
PHE f302	0.24	1	0.747	0.023	0.228
PRO -15	0.22	1	0.476	0.188	0.161	0.115	0.045	0.011
PRO -57	0.21	1	0.504	0.178	0.145	0.117	0.04	0.012
PRO -85	0.25	1	0.447	0.216	0.255	0.053	0.027
PRO -159	0.24	0	0.455	0.214	0.25	0.052	0.027
PRO f302	0.16	0	0.754	0.169	0.076
SER -15	0.25	1	0.658	0.112	0.052	0.177
SER -57	0.25	1	0.68	0.074	0.062	0.183
SER -85	0.25	1	0.687	0.131	0.181
SER -159	0.25	1	0.684	0.133	0.181
SER f302	0.26	1	0.732	0.024	0.243
THR -15	0.47	0	-0.053	0.583	0.218	0.123	0.126
THR -57	0.24	1	0.503	0.215	0.124	0.119	0.036
THR -85	0.24	1	0.533	0.251	0.17	0.044
THR -159	0.38	0	0.235	0.506	0.132	0.126
THR f302	0.44	0	0.274	0.575	0.149
TYR -15	0.36	0	-0.051	0.354	0.126	0.123	0.223	0.08	0.063	0.05	0.016	0.011
TYR -57	0.27	0	0.301	0.121	0.123	0.172	0.034	0.153	0.003	0.054	0.026	0.007
TYR -85	0.27	0	0.31	0.14	0.144	0.221	-0.019	0.081	0.094	0.006	0.017
TYR -159	0.25	1	0.298	0.128	0.216	0.153	0.091	0.064	0.029	0.01	0.005
TYR f302	0.24	0	0.747	0.021	0.231
VAL -15	0.24	1	0.477	0.131	0.183	0.145	0.029	0.032
VAL -57	0.24	1	0.48	0.127	0.175	0.155	0.026	0.035
VAL -85	0.25	1	0.487	0.147	0.288	0.04	0.036
VAL -159	0.25	1	0.487	0.141	0.285	0.047	0.037
VAL f302	0.26	1	0.709	0.061	0.229

### Sheet: wt-control-4
ALA -15	0.24	0	0.689	0.073	0.058	0.178
ALA -57	0.25	1	0.682	0.079	0.041	0.197
ALA -85	0.25	1	0.704	0.093	0.201
ALA -159	0.26	0	0.688	0.092	0.219
ALA f302	0.11	0	0.849	0.079	0.07
ASP -15	0.4	0	0.109	0.5	0.154	0.147	0.088
ASP -57	0.24	1	0.513	0.203	0.128	0.12	0.035
ASP -85	0.24	1	0.546	0.236	0.172	0.044
ASP -159	0.24	1	0.54	0.239	0.171	0.048
ASP f302	0.25	1	0.706	0.093	0.199
GLU -15	0.45	0	-0.053	0.429	0.232	0.26	0.09	0.039
GLU -57	0.24	0	0.379	0.221	0.266	0.086	0.037	0.008
GLU -85	0.25	1	0.451	0.212	0.257	0.051	0.027
GLU -159	0.25	1	0.454	0.209	0.255	0.052	0.028
GLU f302	0.23	0	0.645	0.251	0.102
GLY -15	0.25	1	0.733	0.026	0.24
GLY -57	0.25	1	0.739	0.029	0.231
GLY -85	0.24	1	0.76	0.24
GLY -159	0	0	1	-0.001
HIS -15	0	0	1	-0.004	0	0	0	0	0
HIS -57	0.26	1	0.394	0.186	0.132	0.157	0.052	0.03	0.046
HIS -85	0.27	1	0.379	0.194	0.25	0.068	0.078	0.028
HIS -159	0.27	1	0.372	0.186	0.236	0.12	0.057	0.025
HIS f302	0.23	1	0.747	0.041	0.211
ILE -15	0.24	1	0.354	0.19	0.223	0.137	0.061	0.023	0.008
ILE -57	0.18	0	0.475	0.166	0.211	0.088	0.037	0.015	0.004
ILE -85	0.24	1	0.38	0.225	0.255	0.093	0.036	0.009
ILE -159	0.24	1	0.382	0.223	0.256	0.092	0.037	0.008
ILE f302	0.33	0	0.58	0.174	0.244
LEU -15	0.24	1	0.348	0.149	0.322	0.079	0.082	0.01	0.006
LEU -57	0.23	1	0.374	0.141	0.316	0.071	0.078	0.009	0.007
LEU -85	0.24	1	0.372	0.226	0.256	0.095	0.038	0.009
LEU -159	0.25	1	0.371	0.224	0.258	0.096	0.039	0.009
LEU f302	0.45	0	0.468	0.152	0.378
LYS -15	0.41	0	-0.049	0.418	0.21	0.181	0.156	0.055	0.026
LYS -57	0.39	0	0.011	0.409	0.129	0.199	0.167	0.051	0.029
LYS -85	0	0	1	-0.003	0	0	0	0
LYS -159	0.24	1	0.381	0.225	0.253	0.093	0.036	0.009
LYS f302	0.27	0	0.584	0.299	0.116
MET -15	0	0	1	-0.003	0	0	0	0
MET -57	0	0	1	-0.003	0	0	0	0
MET -85	0	0	1	-0.002	0	0	0
MET -159	0	0	1	-0.002	0	0	0
MET f302	0	0	1	-0.001	0
PHE -15	0.27	0	0.289	0.106	0.113	0.203	0.087	0.115	0.049	0.018	0.009	0.007
PHE -57	0.26	1	0.305	0.115	0.117	0.212	0.092	0.059	0.046	0.024	0.011	0.013
PHE -85	0.24	1	0.313	0.121	0.219	0.143	0.092	0.06	0.033	0.009	0.005
PHE -159	0.24	1	0.312	0.12	0.221	0.144	0.093	0.059	0.033	0.009	0.005
PHE f302	0.24	1	0.746	0.023	0.23
PRO -15	0.23	1	0.454	0.179	0.188	0.116	0.046	0.014
PRO -57	0.22	1	0.487	0.177	0.161	0.118	0.04	0.015
PRO -85	0.25	1	0.449	0.216	0.252	0.053	0.028
PRO -159	0.24	0	0.457	0.214	0.248	0.052	0.027
PRO f302	0.15	0	0.764	0.17	0.065
SER -15	0.14	0	0.805	0.1	-0.03	0.123
SER -57	0.24	1	0.676	0.082	0.07	0.17
SER -85	0.24	1	0.683	0.142	0.174
SER -159	0.25	1	0.677	0.151	0.171
SER f302	0.25	1	0.736	0.022	0.24
THR -15	0.47	0	0.008	0.487	0.235	0.139	0.128
THR -57	0.24	1	0.511	0.204	0.127	0.122	0.034
THR -85	0.24	1	0.546	0.237	0.172	0.043
THR -159	0.38	0	0.236	0.504	0.131	0.126
THR f302	0.44	0	0.276	0.574	0.149
TYR -15	0.36	0	-0.051	0.352	0.122	0.122	0.216	0.097	0.06	0.048	0.018	0.011
TYR -57	0.27	0	0.309	0.116	0.123	0.109	0.163	0.024	0.105	0.008	0.026	0.011
TYR -85	0.27	0	0.318	0.128	0.214	0.134	-0.045	0.184	0.03	0.017	0.015
TYR -159	0.25	1	0.305	0.12	0.221	0.146	0.096	0.06	0.033	0.01	0.005
TYR f302	0.24	0	0.749	0.02	0.23
VAL -15	0.24	1	0.484	0.117	0.184	0.148	0.029	0.034
VAL -57	0.24	1	0.488	0.119	0.172	0.157	0.024	0.036
VAL -85	0.24	1	0.498	0.134	0.292	0.036	0.038
VAL -159	0.25	1	0.497	0.129	0.288	0.045	0.038
VAL f302	0.26	1	0.713	0.054	0.232

### Sheet: wt-H2O2-1
ALA -15	0.24	0	0.684	0.078	0.06	0.175
ALA -57	0.25	1	0.674	0.089	0.043	0.192
ALA -85	0.25	1	0.705	0.097	0.197
ALA -159	0.27	0	0.685	0.098	0.216
ALA f302	0.12	0	0.841	0.086	0.072
ASP -15	0.37	0	0.435	-0.029	0.422	0.007	0.163
ASP -57	0.24	1	0.517	0.201	0.123	0.123	0.034
ASP -85	0.24	1	0.545	0.239	0.174	0.04
ASP -159	0.24	1	0.543	0.238	0.171	0.046
ASP f302	0.25	1	0.709	0.089	0.201
GLU -15	0.44	0	-0.053	0.428	0.233	0.261	0.09	0.037
GLU -57	0.24	0	0.38	0.226	0.26	0.086	0.036	0.008
GLU -85	0.25	0	0.456	0.208	0.255	0.05	0.029
GLU -159	0.24	1	0.46	0.208	0.252	0.051	0.027
GLU f302	0.23	0	0.646	0.254	0.099
GLY -15	0.24	1	0.745	0.024	0.23
GLY -57	0.24	1	0.742	0.025	0.233
GLY -85	0.24	1	0.758	0.241
GLY -159	0	0	1	-0.001
HIS -15	0.43	0	-0.047	0.446	0.182	0.114	0.165	0.051	0.085
HIS -57	0.23	1	0.411	0.186	0.133	0.161	0.056	0.049	0.001
HIS -85	0.25	1	0.397	0.186	0.244	0.109	0.05	0.012
HIS -159	0.28	1	0.367	0.189	0.238	0.119	0.056	0.029
HIS f302	0.24	1	0.741	0.041	0.217
ILE -15	0.24	1	0.364	0.19	0.217	0.137	0.058	0.024	0.006
ILE -57	0.18	0	0.478	0.167	0.207	0.088	0.037	0.016	0.004
ILE -85	0.24	1	0.379	0.224	0.259	0.091	0.036	0.008
ILE -159	0.24	1	0.381	0.224	0.258	0.088	0.037	0.008
ILE f302	0.33	0	0.584	0.176	0.24
LEU -15	0.24	1	0.344	0.152	0.323	0.078	0.083	0.008	0.008
LEU -57	0.23	1	0.371	0.146	0.314	0.073	0.076	0.01	0.006
LEU -85	0.24	1	0.371	0.231	0.254	0.095	0.036	0.009
LEU -159	0.25	1	0.369	0.228	0.257	0.096	0.039	0.009
LEU f302	0.45	0	0.465	0.159	0.375
LYS -15	0.4	0	-0.047	0.413	0.207	0.203	0.147	0.049	0.024
LYS -57	0.38	0	0.142	0.239	0.194	0.165	0.176	0.051	0.029
LYS -85	0	0	1	-0.003	0	0	0	0
LYS -159	0.24	1	0.383	0.227	0.254	0.089	0.036	0.009
LYS f302	0.26	0	0.587	0.301	0.111
MET -15	0	0	1	-0.003	0	0	0	0
MET -57	0	0	1	-0.003	0	0	0	0
MET -85	0	0	1	-0.002	0	0	0
MET -159	0	0	1	-0.002	0	0	0
MET f302	0	0	1	-0.001	0
PHE -15	0.27	0	0.286	0.111	0.114	0.195	0.087	0.115	0.05	0.021	0.01	0.005
PHE -57	0.26	1	0.308	0.113	0.117	0.21	0.093	0.058	0.047	0.024	0.012	0.013
PHE -85	0.25	1	0.316	0.115	0.225	0.138	0.095	0.056	0.035	0.009	0.005
PHE -159	0.24	1	0.315	0.117	0.222	0.138	0.097	0.058	0.034	0.008	0.006
PHE f302	0.24	1	0.746	0.023	0.231
PRO -15	0.23	1	0.443	0.197	0.201	0.103	0.042	0.01
PRO -57	0.21	0	0.476	0.188	0.175	0.11	0.038	0.01
PRO -85	0.25	1	0.452	0.214	0.253	0.051	0.028
PRO -159	0.24	0	0.46	0.21	0.25	0.051	0.027
PRO f302	0.13	0	0.808	0.132	0.059
SER -15	0.19	0	0.782	0.1	-0.115	0.231
SER -57	0.25	1	0.678	0.078	0.067	0.176
SER -85	0.24	1	0.688	0.133	0.178
SER -159	0.24	1	0.684	0.141	0.174
SER f302	0.25	1	0.741	0.019	0.239
THR -15	0.47	0	-0.053	0.585	0.228	0.115	0.122
THR -57	0.24	1	0.514	0.208	0.12	0.123	0.033
THR -85	0.23	1	0.556	0.232	0.174	0.037
THR -159	0.38	0	0.237	0.509	0.128	0.124
THR f302	0.43	0	0.276	0.578	0.145
TYR -15	0.35	0	-0.053	0.37	0.115	0.125	0.214	0.096	0.055	0.048	0.021	0.004
TYR -57	0.26	0	0.315	0.111	0.124	0.211	0.04	0.047	0.088	0.023	0.02	0.016
TYR -85	0.27	0	0.314	0.12	0.222	0.045	0.159	0.02	0.083	0.005	0.027
TYR -159	0.25	1	0.307	0.114	0.227	0.135	0.101	0.058	0.039	0.008	0.006
TYR f302	0.24	0	0.746	0.022	0.231
VAL -15	0.24	1	0.486	0.122	0.179	0.148	0.029	0.033
VAL -57	0.24	1	0.483	0.125	0.174	0.155	0.025	0.035
VAL -85	0.24	1	0.493	0.142	0.287	0.039	0.036
VAL -159	0.25	1	0.494	0.136	0.284	0.047	0.037
VAL f302	0.26	1	0.706	0.06	0.233

### Sheet: wt-H2O2-2
ALA -15	0.24	0	0.69	0.074	0.058	0.176
ALA -57	0.25	1	0.683	0.078	0.04	0.197
ALA -85	0.25	1	0.706	0.092	0.2
ALA -159	0.26	0	0.688	0.093	0.218
ALA f302	0.11	0	0.848	0.081	0.07
ASP -15	0.43	0	0.142	0.392	0.229	0.081	0.153
ASP -57	0.24	1	0.512	0.206	0.127	0.119	0.034
ASP -85	0.24	1	0.548	0.238	0.172	0.041
ASP -159	0.24	1	0.539	0.242	0.169	0.049
ASP f302	0.25	1	0.705	0.095	0.199
GLU -15	0.45	0	-0.053	0.428	0.233	0.256	0.095	0.038
GLU -57	0.24	0	0.38	0.222	0.265	0.086	0.036	0.008
GLU -85	0.24	0	0.458	0.209	0.253	0.052	0.027
GLU -159	0.24	1	0.456	0.211	0.253	0.051	0.026
GLU f302	0.22	0	0.651	0.246	0.101
GLY -15	0.24	1	0.743	0.028	0.228
GLY -57	0.24	1	0.739	0.029	0.231
GLY -85	0.24	1	0.759	0.241
GLY -159	0	0	1	-0.001
HIS -15	0.42	0	-0.053	0.434	0.211	0.133	0.152	0.077	0.042
HIS -57	0.25	1	0.395	0.192	0.128	0.161	0.057	0.046	0.018
HIS -85	0.26	1	0.397	0.203	0.212	0.088	0.078	0.02
HIS -159	0.28	1	0.37	0.188	0.239	0.115	0.058	0.027
HIS f302	0.23	1	0.747	0.039	0.213
ILE -15	0.24	1	0.358	0.196	0.215	0.137	0.058	0.027	0.006
ILE -57	0.18	0	0.476	0.169	0.208	0.087	0.037	0.016	0.004
ILE -85	0.24	1	0.38	0.226	0.255	0.092	0.036	0.008
ILE -159	0.24	1	0.382	0.225	0.255	0.09	0.037	0.008
ILE f302	0.33	0	0.581	0.177	0.241
LEU -15	0.24	1	0.345	0.149	0.326	0.076	0.083	0.01	0.007
LEU -57	0.23	1	0.377	0.141	0.314	0.07	0.078	0.009	0.007
LEU -85	0.24	1	0.373	0.227	0.256	0.095	0.037	0.009
LEU -159	0.25	1	0.373	0.224	0.258	0.094	0.039	0.009
LEU f302	0.45	0	0.471	0.152	0.376
LYS -15	0.41	0	-0.043	0.405	0.217	0.165	0.158	0.057	0.036
LYS -57	0.4	0	-0.041	0.451	0.161	0.17	0.176	0.047	0.033
LYS -85	0	0	1	-0.003	0	0	0	0
LYS -159	0.24	1	0.381	0.225	0.253	0.089	0.018	0.031
LYS f302	0.27	0	0.583	0.301	0.115
MET -15	0	0	1	-0.003	0	0	0	0
MET -57	0	0	1	-0.003	0	0	0	0
MET -85	0	0	1	-0.002	0	0	0
MET -159	0	0	1	-0.002	0	0	0
MET f302	0	0	1	-0.001	0
PHE -15	0.26	0	0.296	0.118	0.115	0.203	0.094	0.092	0.044	0.019	0.008	0.005
PHE -57	0.25	1	0.309	0.119	0.12	0.211	0.094	0.06	0.047	0.02	0.008	0.007
PHE -85	0.24	1	0.314	0.12	0.224	0.136	0.096	0.058	0.035	0.008	0.005
PHE -159	0.24	1	0.313	0.121	0.221	0.138	0.097	0.057	0.035	0.008	0.005
PHE f302	0.24	1	0.747	0.022	0.23
PRO -15	0.21	1	0.494	0.173	0.164	0.116	0.039	0.01
PRO -57	0.19	1	0.532	0.17	0.143	0.106	0.037	0.009
PRO -85	0.25	1	0.452	0.213	0.254	0.052	0.027
PRO -159	0.24	0	0.459	0.213	0.248	0.051	0.027
PRO f302	0.14	0	0.771	0.169	0.059
SER -15	0.14	0	0.846	0.006	0.015	0.133
SER -57	0.25	1	0.685	0.069	0.059	0.185
SER -85	0.24	1	0.695	0.12	0.184
SER -159	0.25	1	0.692	0.123	0.184
SER f302	0.25	1	0.738	0.023	0.238
THR -15	0.47	0	-0.053	0.607	0.18	0.152	0.111
THR -57	0.24	1	0.515	0.201	0.128	0.12	0.034
THR -85	0.24	1	0.548	0.237	0.173	0.041
THR -159	0.38	0	0.236	0.51	0.128	0.125
THR f302	0.43	0	0.275	0.579	0.145
TYR -15	0.36	0	-0.053	0.356	0.125	0.124	0.209	0.097	0.06	0.046	0.023	0.007
TYR -57	0.27	0	0.31	0.117	0.124	0.206	0.008	0.097	0.086	0.008	0.024	0.014
TYR -85	0.27	0	0.318	0.131	0.214	0.073	0.061	0.079	0.078	0.027	0.015
TYR -159	0.25	1	0.306	0.119	0.225	0.137	0.098	0.058	0.037	0.01	0.005
TYR f302	0.24	0	0.75	0.021	0.228
VAL -15	0.24	1	0.484	0.123	0.18	0.15	0.028	0.033
VAL -57	0.24	1	0.489	0.119	0.172	0.157	0.023	0.036
VAL -85	0.24	1	0.498	0.135	0.29	0.037	0.037
VAL -159	0.25	1	0.497	0.13	0.289	0.044	0.037
VAL f302	0.26	1	0.712	0.055	0.232

### Sheet: wt-H2O2-3
ALA -15	0.24	0	0.685	0.079	0.058	0.177
ALA -57	0.25	1	0.679	0.082	0.043	0.194
ALA -85	0.25	1	0.705	0.096	0.198
ALA -159	0.26	0	0.686	0.097	0.216
ALA f302	0.11	0	0.843	0.087	0.069
ASP -15	0.37	0	0.228	0.348	0.178	0.189	0.054
ASP -57	0.24	1	0.509	0.209	0.123	0.121	0.034
ASP -85	0.24	1	0.542	0.242	0.172	0.042
ASP -159	0.24	1	0.54	0.241	0.172	0.045
ASP f302	0.24	1	0.709	0.089	0.2
GLU -15	0.45	0	-0.053	0.431	0.23	0.255	0.097	0.036
GLU -57	0.24	0	0.379	0.226	0.262	0.086	0.035	0.008
GLU -85	0.25	1	0.454	0.208	0.258	0.052	0.026
GLU -159	0.24	1	0.456	0.208	0.257	0.05	0.027
GLU f302	0.23	0	0.644	0.256	0.099
GLY -15	0.24	1	0.746	0.02	0.233
GLY -57	0.25	1	0.739	0.027	0.233
GLY -85	0.24	1	0.756	0.243
GLY -159	0	0	1	-0.001
HIS -15	0	0	1	-0.004	0	0	0	0	0
HIS -57	0.25	1	0.39	0.192	0.132	0.157	0.057	0.048	0.019
HIS -85	0	0	1	-0.003	0	0	0	0
HIS -159	0.29	1	0.354	0.173	0.234	0.163	0.055	0.018
HIS f302	0.24	1	0.738	0.047	0.214
ILE -15	0.24	1	0.355	0.197	0.218	0.13	0.059	0.029	0.008
ILE -57	0.18	0	0.474	0.17	0.207	0.089	0.036	0.016	0.004
ILE -85	0.24	1	0.378	0.227	0.255	0.093	0.036	0.008
ILE -159	0.24	1	0.377	0.229	0.256	0.091	0.037	0.008
ILE f302	0.33	0	0.579	0.179	0.241
LEU -15	0.24	1	0.343	0.156	0.32	0.077	0.085	0.01	0.006
LEU -57	0.23	1	0.372	0.147	0.311	0.075	0.076	0.009	0.007
LEU -85	0.24	1	0.372	0.23	0.254	0.095	0.037	0.009
LEU -159	0.25	1	0.368	0.228	0.257	0.096	0.039	0.009
LEU f302	0.45	0	0.466	0.16	0.373
LYS -15	0.41	0	-0.041	0.393	0.225	0.169	0.146	0.082	0.023
LYS -57	0.38	0	0.224	0.062	0.268	0.207	0.155	0.051	0.03
LYS -85	0	0	1	-0.003	0	0	0	0
LYS -159	0.24	1	0.373	0.233	0.258	0.091	0.034	0.009
LYS f302	0.27	0	0.585	0.297	0.117
MET -15	0	0	1	-0.003	0	0	0	0
MET -57	0	0	1	-0.003	0	0	0	0
MET -85	0	0	1	-0.002	0	0	0
MET -159	0	0	1	-0.002	0	0	0
MET f302	0	0	1	-0.001	0
PHE -15	0.26	0	0.293	0.106	0.112	0.205	0.091	0.107	0.045	0.02	0.009	0.005
PHE -57	0.25	1	0.311	0.114	0.117	0.213	0.092	0.061	0.044	0.022	0.01	0.011
PHE -85	0.25	1	0.316	0.115	0.222	0.139	0.095	0.059	0.035	0.008	0.006
PHE -159	0.25	1	0.314	0.117	0.224	0.138	0.098	0.057	0.034	0.008	0.005
PHE f302	0.24	1	0.744	0.023	0.231
PRO -15	0.22	1	0.483	0.178	0.169	0.114	0.04	0.013
PRO -57	0.21	1	0.506	0.177	0.153	0.112	0.037	0.012
PRO -85	0.25	1	0.45	0.217	0.253	0.05	0.027
PRO -159	0.24	0	0.459	0.211	0.25	0.051	0.027
PRO f302	0.16	0	0.762	0.163	0.074
SER -15	0.11	0	0.857	-0.006	0.111	0.036
SER -57	0.25	1	0.676	0.08	0.067	0.175
SER -85	0.25	1	0.685	0.135	0.178
SER -159	0.25	1	0.684	0.139	0.176
SER f302	0.25	1	0.739	0.021	0.239
THR -15	0.48	0	-0.053	0.577	0.215	0.128	0.129
THR -57	0.24	1	0.512	0.208	0.123	0.12	0.035
THR -85	0.24	1	0.545	0.237	0.175	0.041
THR -159	0.38	0	0.237	0.506	0.131	0.124
THR f302	0.44	0	0.276	0.574	0.148
TYR -15	0.36	0	-0.053	0.348	0.127	0.125	0.216	0.1	0.058	0.046	0.019	0.007
TYR -57	0.26	0	0.31	0.112	0.129	0.189	0.124	-0.06	0.145	0.015	0.019	0.011
TYR -85	0.25	0	0.33	0.126	0.191	0.165	0.042	0.018	0.103	0.011	0.009
TYR -159	0.25	1	0.311	0.117	0.223	0.14	0.096	0.059	0.035	0.008	0.006
TYR f302	0.24	0	0.749	0.019	0.232
VAL -15	0.24	1	0.475	0.126	0.186	0.15	0.029	0.031
VAL -57	0.24	1	0.482	0.126	0.172	0.157	0.025	0.035
VAL -85	0.24	1	0.494	0.139	0.289	0.039	0.036
VAL -159	0.25	1	0.493	0.136	0.286	0.045	0.037
VAL f302	0.26	1	0.716	0.054	0.23

### Sheet: wt-H2O2-4
ALA -15	0.24	0	0.695	0.071	0.06	0.172
ALA -57	0.25	1	0.682	0.081	0.041	0.193
ALA -85	0.25	1	0.704	0.096	0.199
ALA -159	0.26	0	0.687	0.094	0.217
ALA f302	0.11	0	0.851	0.077	0.071
ASP -15	0.38	0	0.301	0.311	0.038	0.276	0.072
ASP -57	0.24	1	0.518	0.202	0.125	0.119	0.034
ASP -85	0.23	1	0.545	0.245	0.167	0.042
ASP -159	0.24	1	0.546	0.235	0.169	0.047
ASP f302	0.25	1	0.705	0.095	0.199
GLU -15	0.44	0	-0.053	0.434	0.252	0.224	0.098	0.042
GLU -57	0.24	0	0.383	0.222	0.262	0.085	0.037	0.008
GLU -85	0.24	1	0.456	0.208	0.255	0.051	0.027
GLU -159	0.24	1	0.457	0.21	0.253	0.051	0.026
GLU f302	0.22	0	0.654	0.242	0.103
GLY -15	0.25	1	0.735	0.028	0.236
GLY -57	0.24	1	0.743	0.026	0.23
GLY -85	0.24	1	0.756	0.243
GLY -159	0	0	1	-0.001
HIS -15	0	0	1	-0.004	0	0	0	0	0
HIS -57	0.25	1	0.393	0.194	0.13	0.155	0.063	0.047	0.014
HIS -85	0	0	1	-0.003	0	0	0	0
HIS -159	0.32	0	0.333	0.176	0.218	0.161	0.067	0.043
HIS f302	0.24	1	0.745	0.037	0.217
ILE -15	0.24	1	0.362	0.192	0.219	0.134	0.059	0.025	0.006
ILE -57	0.18	0	0.475	0.165	0.213	0.087	0.037	0.016	0.004
ILE -85	0.24	1	0.381	0.227	0.255	0.09	0.036	0.008
ILE -159	0.24	1	0.382	0.225	0.254	0.09	0.037	0.008
ILE f302	0.33	0	0.58	0.172	0.247
LEU -15	0.24	1	0.351	0.148	0.322	0.078	0.08	0.011	0.007
LEU -57	0.23	1	0.373	0.145	0.312	0.073	0.078	0.009	0.006
LEU -85	0.24	1	0.372	0.228	0.256	0.095	0.037	0.009
LEU -159	0.25	1	0.371	0.226	0.257	0.095	0.039	0.009
LEU f302	0.45	0	0.467	0.157	0.374
LYS -15	0	0	1	-0.004	0	0	0	0	0
LYS -57	0.36	0	0.246	0.091	0.301	0.082	0.185	0.061	0.03
LYS -85	0	0	1	-0.003	0	0	0	0
LYS -159	0.24	1	0.383	0.227	0.252	0.089	0.038	0.008
LYS f302	0.26	0	0.585	0.297	0.116
MET -15	0	0	1	-0.003	0	0	0	0
MET -57	0	0	1	-0.003	0	0	0	0
MET -85	0	0	1	-0.002	0	0	0
MET -159	0	0	1	-0.002	0	0	0
MET f302	0	0	1	-0.001	0
PHE -15	0.27	0	0.288	0.111	0.114	0.199	0.092	0.111	0.042	0.022	0.008	0.007
PHE -57	0.25	1	0.311	0.114	0.12	0.208	0.094	0.06	0.046	0.021	0.01	0.01
PHE -85	0.24	1	0.317	0.118	0.219	0.138	0.097	0.057	0.035	0.008	0.006
PHE -159	0.24	1	0.316	0.119	0.222	0.136	0.097	0.056	0.035	0.008	0.005
PHE f302	0.24	1	0.745	0.025	0.229
PRO -15	0.22	1	0.476	0.177	0.171	0.117	0.042	0.013
PRO -57	0.2	1	0.512	0.172	0.147	0.116	0.039	0.011
PRO -85	0.25	1	0.452	0.216	0.251	0.052	0.027
PRO -159	0.24	0	0.456	0.215	0.249	0.051	0.027
PRO f302	0.16	0	0.756	0.169	0.074
SER -15	0.21	1	0.799	-0.006	-0.014	0.219
SER -57	0.24	0	0.685	0.074	0.061	0.178
SER -85	0.24	1	0.695	0.126	0.178
SER -159	0.25	1	0.687	0.132	0.18
SER f302	0.25	1	0.739	0.022	0.237
THR -15	0.48	0	-0.053	0.585	0.209	0.124	0.132
THR -57	0.24	1	0.512	0.206	0.122	0.124	0.033
THR -85	0.24	1	0.543	0.244	0.172	0.04
THR -159	0.38	0	0.238	0.506	0.129	0.125
THR f302	0.43	0	0.277	0.575	0.146
TYR -15	0.36	0	-0.053	0.365	0.123	0.112	0.22	0.088	0.068	0.046	0.018	0.007
TYR -57	0.27	0	0.318	0.113	0.07	0.176	0.17	-0.014	0.099	0.043	0.006	0.013
TYR -85	0.27	0	0.328	0.133	0.141	0.172	0.036	0.089	0.046	0.041	0.01
TYR -159	0.25	1	0.316	0.115	0.224	0.133	0.101	0.056	0.036	0.008	0.005
TYR f302	0.24	0	0.749	0.021	0.229
VAL -15	0.24	1	0.479	0.128	0.181	0.146	0.029	0.034
VAL -57	0.24	1	0.488	0.121	0.172	0.156	0.024	0.036
VAL -85	0.24	1	0.499	0.136	0.288	0.038	0.036
VAL -159	0.25	1	0.496	0.132	0.287	0.045	0.037
VAL f302	0.26	1	0.713	0.055	0.232
